# E-cadherin mechanotransduction activates EGFR-ERK signaling in epithelial cells by inducing ADAM-mediated ligand shedding

**DOI:** 10.1101/2025.03.06.641828

**Authors:** Ronja M. Houtekamer, Mirjam C. van der Net, Marjolein J. Vliem, Tomas E.J.C. Noordzij, Lisa van Uden, Robert M. van Es, Joo Yong Sim, Eriko Deguchi, Kenta Terai, Matthew A. Hopcroft, Harmjan R. Vos, Beth P. Pruitt, Michiyuki Matsuda, Willem-Jan Pannekoek, Martijn Gloerich

**Author notes:** Corresponding authors. (W.J.P.), (M.G.).

## Abstract

The behavior of cells is governed by signals originating from their local environment, including mechanical forces that cells experience. Forces are transduced by mechanosensitive proteins, which can impinge on signaling cascades that are also activated by growth factor receptors upon ligand binding. We investigated the crosstalk between these mechanical and biochemical signals in the regulation of intracellular signaling networks in epithelial monolayers. Phosphoproteomic and transcriptomic analyses on epithelial monolayers subjected to mechanical strain revealed ERK signaling as a predominant strain-activated hub, initiated at the level of the upstream epidermal growth factor receptor (EGFR). Strain-induced EGFR-ERK signaling depends on mechanosensitive E-cadherin adhesions. Proximity labeling identified the metalloproteinase ADAM17, an enzyme that mediates shedding of soluble EGFR ligands, to be closely associated with E-cadherin. We developed a novel probe for monitoring ADAM-mediated shedding, which demonstrated that mechanical strain induced ADAM activation. Mechanically-induced ADAM activation was essential for mechanosensitive signaling from E-cadherin adhesions towards EGFR-ERK. Collectively, our data demonstrate that mechanical strain transduced by E-cadherin adhesion triggers the shedding of EGFR ligands that stimulate downstream downstream ERK activity. Our findings illustrate how mechanical signals and biochemical ligands can operate within a single, linear signaling cascade.

**Significance statement:** Cells integrate different types of information that they receive from their local environment to regulate their behavior. This includes biochemical signals, such as growth factors binding to their dedicated receptor. Similarly, cells respond to mechanical forces that they are subjected to. Although biochemical and mechanical signals can elicit similar signaling responses in cells, the interplay between these types of signals is not well understood. Here we unveil that mechanical strain of epithelia modulates the activity of the EGFR-ERK signaling pathway by controlling the availability of growth factors that bind and activate EGFR. This finding demonstrates that biochemical and mechanical signals do not act in a segregated fashion, but rather can function in a linear cascade, shedding light on fundamental principles governing cellular regulation.
