## Supplemental Data File S2 for "E-cadherin mechanotransduction activates EGFR-ERK signaling in epithelial cells by inducing ADAM-mediated ligand shedding"

### Sheet: Sheet 1 - IPA analysis phosphop
IPA analysis phosphoproteome
Ingenuity Canonical Pathways	-log(p-value)	z-score	Molecules
RHO GTPase cycle	3.91E+01	8775	ABL2,AKAP12,AKAP13,ANKLE2,ANLN,ARAP3,ARFGAP2,ARHGAP21,ARHGAP27,ARHGAP29,ARHGAP35,ARHGDIA,ARHGEF12,ARHGEF16,ARHGEF17,ARHGEF2,ARHGEF5,BAIAP2L1,CAV1,CAVIN1,CCDC88A,CDC42BPB,DEPDC1B,DIAPH1,DNMBP,DOCK5,DOCK6,DOCK7,DSG2,DSP,EPHA2,ERBIN,FAM83B,FARP1,FMNL2,FNBP1,FNBP1L,GIT1,HNRNPC,ITSN2,KIDINS220,KTN1,MYO9A,MYO9B,NCK1,NHS,NSFL1C,NUDC,OSBPL11,PAK1,PAK4,PHIP,PICALM,PKN1,PKN2,PKP4,PLD1,PLEKHG3,PLEKHG6,PRAG1…
Eukaryotic Translation Initiation	1.39E+01	4899	EIF3A,EIF4B,PABPC1,RPL13,RPL15,RPL17,RPL18A,RPL24,RPL26L1,RPL28,RPL29,RPL3,RPL34,RPL36A,RPL4,RPS15,RPS20,RPS21,RPS27,RPS28,RPS4X,RPS6,RPS7,RPS9
Major pathway of rRNA processing in the nucleolus and cytosol	9.77E+00	4899	NCL,NOP56,RPL13,RPL15,RPL17,RPL18A,RPL24,RPL26L1,RPL28,RPL29,RPL3,RPL34,RPL36A,RPL4,RPS15,RPS20,RPS21,RPS27,RPS28,RPS4X,RPS6,RPS7,RPS9,UTP14A
Neutrophil degranulation	2.67E+00	4899	AMPD3,ANXA2,CD44,DDX3X,DIAPH1,DSP,DYNC1LI1,HGSNAT,HUWE1,LTF,MAPK1,PDAP1,PGM1,PGRMC1,PLD1,PSMD11,STK10,TBC1D10C,TMC6,TOM1,UBR4,VAMP8,VAPA,XRCC6
Nonsense-Mediated Decay (NMD)	1.33E+01	4796	PABPC1,RPL13,RPL15,RPL17,RPL18A,RPL24,RPL26L1,RPL28,RPL29,RPL3,RPL34,RPL36A,RPL4,RPS15,RPS20,RPS21,RPS27,RPS28,RPS4X,RPS6,RPS7,RPS9,SMG7
Processing of Capped Intron-Containing Pre-mRNA	5.55E+00	4796	ACIN1,CHERP,EFTUD2,GTF2F1,HNRNPA1,HNRNPA2B1,HNRNPA3,HNRNPC,HNRNPM,HNRNPU,NUP153,NUP214,NUP50,PNN,PRPF31,RBM7,SF1,SF3B1,SNRPA1,SRRM2,TPR,YBX1,ZNF830
G-Protein Coupled Receptor Signaling	1.25E+00	4707	BRAF,CAMK2D,CAMK2G,CHRM4,CTNNB1,DUSP6,GPRC5B,GPRC5C,IKBKG,JUN,MAP2K2,MAP3K1,MAP3K2,MAPK1,MAPK3,MAPK8,MRTFA,NFATC2,PAK1,PAK4,PLCB3,PRKCA,RAF1,RPS6KA1,SOS1,YAP1
Response of EIF2AK4 (GCN2) to amino acid deficiency	1.35E+01	4.69	GCN1,RPL13,RPL15,RPL17,RPL18A,RPL24,RPL26L1,RPL28,RPL29,RPL3,RPL34,RPL36A,RPL4,RPS15,RPS20,RPS21,RPS27,RPS28,RPS4X,RPS6,RPS7,RPS9
Selenoamino acid metabolism	1.32E+01	4.69	PAPSS2,RPL13,RPL15,RPL17,RPL18A,RPL24,RPL26L1,RPL28,RPL29,RPL3,RPL34,RPL36A,RPL4,RPS15,RPS20,RPS21,RPS27,RPS28,RPS4X,RPS6,RPS7,RPS9
Nuclear Cytoskeleton Signaling Pathway	6.96E+00	4.69	AHCTF1,CTNNB1,DYNC1LI1,FHOD1,ITGB4,KIF22,KLC2,KLC3,KLC4,LMNA,MRTFA,MTCL1,NUP153,NUP214,NUP50,PLEC,RACGAP1,SUN2,SYNE2,TPR,XRCC6,YAP1
Cardiac Hypertrophy Signaling (Enhanced)	1.72E+00	4.69	AKAP13,CAMK2D,CAMK2G,CTNNB1,DIAPH1,IKBKG,ITGB4,ITPR3,JUN,MAP2K2,MAP3K1,MAP3K2,MAPK1,MAPK3,MAPK8,NFATC2,PKN1,PLCB3,PLCD1,PLCH1,PRKCA,RAF1,RPS6
Eukaryotic Translation Termination	1.34E+01	4583	RPL13,RPL15,RPL17,RPL18A,RPL24,RPL26L1,RPL28,RPL29,RPL3,RPL34,RPL36A,RPL4,RPS15,RPS20,RPS21,RPS27,RPS28,RPS4X,RPS6,RPS7,RPS9
Eukaryotic Translation Elongation	1.33E+01	4583	RPL13,RPL15,RPL17,RPL18A,RPL24,RPL26L1,RPL28,RPL29,RPL3,RPL34,RPL36A,RPL4,RPS15,RPS20,RPS21,RPS27,RPS28,RPS4X,RPS6,RPS7,RPS9
SRP-dependent cotranslational protein targeting to membrane	1.15E+01	4583	RPL13,RPL15,RPL17,RPL18A,RPL24,RPL26L1,RPL28,RPL29,RPL3,RPL34,RPL36A,RPL4,RPS15,RPS20,RPS21,RPS27,RPS28,RPS4X,RPS6,RPS7,RPS9
Cell Cycle Checkpoints	4.87E+00	4583	AHCTF1,BABAM1,BUB1,CDC20,CDCA8,CENPC,CENPL,CHEK1,CLASP2,DYNC1LI1,GTSE1,KNL1,MDC1,NUDC,ORC2,PLK1,PPP2R5D,PSMD11,RPS27,TOPBP1,WEE1
RAF/MAP kinase cascade	5.67E+00	4472	ARAF,BRAF,CAMK2D,CAMK2G,DAB2IP,DUSP6,EGFR,IRS1,IRS2,MAP2K2,MAPK1,MAPK3,MARK3,MET,NF1,PPP2R5D,PSMD11,PTPN3,RAF1,RGL3,SOS1,SPTBN1
Molecular Mechanisms of Cancer	2.59E+00	4439	ABL1,APC,ARHGEF12,ARHGEF16,ARHGEF17,ARHGEF2,ARHGEF5,BRAF,CAMK2D,CAMK2G,CASP8,CHEK1,CHRM4,CTNNA1,CTNNB1,CTNND1,DAXX,FNBP1,GAB1,GAB2,GPRC5B,GPRC5C,IRS1,ITGB4,JUN,MAP2K2,MAPK1,MAPK3,MAPK8,NF1,PAK1,PAK4,PLCB3,PRKCA,RAF1,SIN3A,SOS1
Sertoli Cell-Sertoli Cell Junction Signaling	4.54E+00	4359	AFDN,CGN,CLDN12,CTNNA1,CTNNB1,EGFR,JUN,MAP2K2,MAP3K1,MAP3K2,MAPK1,MAPK3,MAPK8,PAK1,PAK4,RAF1,RPS6KA1,SPTBN1,YBX3
Pancreatic Secretion Signaling Pathway	6.06E+00	4264	ARHGDIA,ARHGEF12,ARHGEF16,ARHGEF17,ARHGEF2,ARHGEF5,ATP2B1,ATP2B4,DIAPH1,EGFR,ITPR3,MAPK1,MAPK3,PAK4,PLCB3,PLCD1,PLCH1,PPP1R12A,PRKCA,RPTOR,SLC12A2,SLC4A2
Chronic Myeloid Leukemia Signaling	5.25E+00	4264	ABL1,ADAR,CTNNB1,GAB2,HNRNPA1,IKBKG,JUN,MAP2K2,MAPK1,MAPK3,NFATC2,PLCB3,PLCD1,PLCH1,PLK1,PTPN13,RAF1,RPTOR,SIN3A,SOS1,STAT5A,ULK1
Phagosome Formation	6.45E-01	4264	ARFIP2,CFL1,CHRM4,DIAPH1,GAB2,GPRC5B,GPRC5C,ITGB4,ITPR3,MAP2K2,MAPK1,MAPK3,MYO10,PAK1,PAK4,PI4KA,PLA2G4A,PLD1,PRKCA,RAF1,SOS1,WASL
Integrin Signaling	7.92E+00	4243	ABL1,ASAP1,BRAF,CAV1,CTTN,FNBP1,GIT1,ITGB4,MAP2K2,MAPK1,MAPK3,MAPK8,MPRIP,NCK1,PAK1,PAK4,PPP1R12A,PPP1R12B,RAF1,SOS1,TNK2,WASL,ZYX
Thrombin Signaling	6.79E+00	4243	ARHGEF12,ARHGEF16,ARHGEF17,ARHGEF2,ARHGEF5,CAMK2D,CAMK2G,EGFR,FNBP1,ITPR3,MAP2K2,MAPK1,MAPK3,MPRIP,PLCB3,PLCD1,PLCH1,PPP1R12A,PPP1R12B,PRKCA,RAF1,SOS1
Mitotic Metaphase and Anaphase	4.22E+00	4243	AHCTF1,ANKLE2,BUB1,CDC20,CDCA8,CENPC,CENPL,CHMP6,CLASP2,DYNC1LI1,KNL1,LMNA,NUDC,PLK1,PPP2R5D,PSMD11,RPS27,TMPO
B Cell Receptor Signaling	3.81E-01	4243	ABL1,CAMK2D,CAMK2G,CFL1,GAB1,GAB2,IKBKG,JUN,MAP2K2,MAP3K1,MAP3K2,MAPK1,MAPK3,MAPK8,NFATC2,PIK3AP1,RAF1,SOS1
FAK Signaling	0	4.2	APC,ARHGAP35,ASAP1,CHRM4,CTNNB1,EFNB1,EGFR,GIT1,GPRC5B,GPRC5C,ITGB4,JUN,MAP2K2,MAPK1,MAPK3,MAPK8,MET,NCK1,PAK1,PAK4,PTPN12,RAF1,RB1CC1,SOS1,WASL
RHO GTPases Activate Formins	6.76E+00	4123	AHCTF1,BUB1,CDC20,CDCA8,CENPC,CENPL,CLASP2,DIAPH1,DYNC1LI1,FMNL2,KNL1,MRTFA,NUDC,PLK1,PPP2R5D,RPS27,SRGAP2
GNRH Signaling	4.85E+00	4123	CAMK2D,CAMK2G,EGFR,ITPR3,JUN,MAP2K2,MAP3K1,MAP3K2,MAPK1,MAPK3,MAPK8,PAK1,PAK4,PLCB3,PRKCA,RAF1,SOS1
Endothelin-1 Signaling	4.76E+00	4123	ARAF,BRAF,CASP8,GAB1,ITPR3,JUN,MAPK1,MAPK3,MAPK8,PLA2G4A,PLCB3,PLCD1,PLCH1,PLD1,PRKCA,RAF1,SOS1
Hepatic Fibrosis Signaling Pathway	1.79E+00	4123	APC,ARAF,BRAF,CCDC88A,CTNNB1,FNBP1,IKBKG,IRS2,ITGB4,JUN,MAP2K2,MAPK1,MAPK3,MAPK8,PRKCA,RAF1,RIPK1,SOS1,YAP1
Regulation of the Epithelial Mesenchymal Transition by Growth Factors Pathway	4.25E+00	4	ARAF,BRAF,EGFR,GAB1,IKBKG,JUN,MAP2K2,MAP3K1,MAPK1,MAPK3,MAPK8,MET,RAF1,SOS1,VIM,YAP1
PI3K Signaling in B Lymphocytes	5.22E-01	4	ABL1,ATF7,CAMK2D,CAMK2G,IKBKG,IRS1,IRS2,ITPR3,JUN,MAP2K2,MAPK1,MAPK3,NFATC2,PIK3AP1,PLCB3,PLCD1,PLCH1,RAF1
CREB Signaling in Neurons	3.54E-01	4	CAMK2D,CAMK2G,CHRM4,EGFR,GPRC5B,GPRC5C,ITPR3,MAP2K2,MAPK1,MAPK3,PLCB3,PLCD1,PLCH1,PRKCA,RAF1,RPS6KA1,SOS1
EIF2 Signaling	1.30E+01	3.9	EIF2A,EIF3A,EIF4G3,HNRNPA1,MAP2K2,MAPK1,MAPK3,PABPC1,RAF1,RPL13,RPL15,RPL17,RPL18A,RPL24,RPL26L1,RPL28,RPL29,RPL3,RPL34,RPL36A,RPL4,RPS15,RPS20,RPS21,RPS27,RPS28,RPS4X,RPS6,RPS7,RPS9,SOS1
Netrin Signaling	4.22E+00	3873	ABLIM1,ABLIM3,CAMK2D,CAMK2G,ENAH,ITPR3,MAP2K2,MAPK1,MAPK3,MAPK8,NCK1,NFATC2,PAK1,PRKCA,WASL
Mitotic Prometaphase	3.45E+00	3873	AHCTF1,AKAP9,BUB1,CDC20,CDCA8,CENPC,CENPL,CLASP2,DYNC1LI1,HAUS6,KNL1,NUDC,PLK1,PPP2R5D,RPS27
Cardiac Hypertrophy Signaling	2.36E+00	3873	FNBP1,IRS1,JUN,MAP2K2,MAP3K1,MAP3K2,MAPK1,MAPK3,MAPK8,PLCB3,PLCD1,PLCH1,RAF1,RPS6KA1,SOS1
Glutaminergic Receptor Signaling Pathway (Enhanced)	1.56E+00	3873	CAMK2D,CAMK2G,FMR1,IKBKG,ITPR3,MAPK1,MAPK3,PLA2G4A,PLCB3,PLCD1,PLCH1,PLD1,PRKCA,RPTOR,SLC38A1
Class I MHC mediated antigen processing and presentation	1.12E+00	3873	CDC20,HUWE1,IKBKG,LMO7,LRRC41,NEDD4,NEDD4L,PSMD11,RNF25,SEC22B,STX4,UBA1,UBE2O,UBR4,VAMP8
Serotonin Receptor Signaling	3.09E+00	3.8	ARAF,BRAF,CAMK2D,CAMK2G,CAV1,CD44,FNBP1,JUN,MAP2K2,MAPK1,MAPK3,MPRIP,PAK1,PAK4,PLA2G4A,PLCB3,PLCD1,PLCH1,PLD1,PPP1R12A,PPP1R12B,PRKCA,RAF1,STIM2,YAP1
S100 Family Signaling Pathway	7.53E-01	3.8	AHNAK,ANXA1,ANXA2,ARAF,BRAF,CAMK2D,CAMK2G,CHRM4,CTNNB1,EGFR,GPRC5B,GPRC5C,ITPR3,JUN,MAP2K2,MAPK1,MAPK3,MAPK8,NCL,PLA2G4A,PLCB3,PLCD1,PLCH1,PRKCA,RAF1
Pulmonary Fibrosis Idiopathic Signaling Pathway	2.54E+00	3771	ARAF,BRAF,CAV1,CERT1,COL17A1,CTNNB1,EGFR,EIF4EBP2,JUN,MAPK1,MAPK3,MAPK8,MRTFA,RAF1,RPS6KA1,SOS1,VIM,YAP1
HER-2 Signaling in Breast Cancer	5.52E+00	3742	AHCTF1,ARAF,BRAF,EGFR,IKBKG,ITGB4,JUN,MAP2K2,MAPK1,MAPK3,MTCL1,NUP153,NUP214,NUP50,PRKCA,RAF1,RPS6,RPTOR,SOS1,TPR
RAC Signaling	5.43E+00	3742	ARFIP2,CD44,CFL1,ITGB4,JUN,MAP2K2,MAP3K1,MAPK1,MAPK3,MAPK8,PAK1,PAK4,PI4KA,PLD1,RAF1
IL-8 Signaling	2.82E+00	3742	ARAF,BRAF,EGFR,FNBP1,IKBKG,JUN,MAP2K2,MAP4K4,MAPK1,MAPK3,MAPK8,PLD1,PRKCA,RAF1
Signaling by Rho Family GTPases	7.88E+00	3674	ARFIP2,ARHGEF12,ARHGEF16,ARHGEF17,ARHGEF2,ARHGEF5,CFL1,FNBP1,ITGB4,JUN,MAP2K2,MAPK1,MAPK3,MAPK8,NEDD4,PAK1,PAK4,PI4KA,PKN1,PLD1,PPP1R12A,PPP1R12B,PPP1R12C,RAF1,VIM,WASL
14-3-3-mediated Signaling	6.58E+00	3606	EDC3,JUN,MAP2K2,MAPK1,MAPK3,MAPK8,PDCD6IP,PLCB3,PLCD1,PLCH1,PRKCA,RAF1,RPS6KA1,SRPK2,VIM,YAP1
HGF Signaling	4.95E+00	3606	GAB1,ITGB4,JUN,MAP2K2,MAP3K1,MAP3K2,MAPK1,MAPK3,MAPK8,MET,PAK1,PRKCA,RAF1,SOS1
Pulmonary Healing Signaling Pathway	2.58E+00	3606	ARAF,BRAF,CFL1,CTNNB1,EGFR,MAPK1,MAPK3,MAPK8,PRKCA,RAF1,SOS1,STAT5A,YAP1
Role of NFAT in Cardiac Hypertrophy	2.56E+00	3606	CAMK2D,CAMK2G,ITPR3,MAP2K2,MAP3K1,MAPK1,MAPK3,MAPK8,PLCB3,PLCD1,PLCH1,PRKCA,RAF1,SOS1
HIF1? Signaling	2.40E+00	3606	ARAF,BRAF,CAMK2D,CAMK2G,JUN,MAP2K2,MAPK1,MAPK3,MET,PRKCA,RAF1,RPS6,VIM
Eicosanoid Signaling	1.75E+00	3606	ARAF,BRAF,CTNNB1,EGFR,MAP2K2,MAPK1,MAPK3,PLA2G4A,PLCB3,PLCD1,PLCH1,PRKCA,RAF1,RPS6KA1
Systemic Lupus Erythematosus in B Cell Signaling Pathway	0	3606	CTNNB1,GAB1,JUN,MAP2K2,MAP4K4,MAPK1,MAPK3,NFATC2,PIK3AP1,PRKCA,RAF1,RASGRP2,SOS1
Synaptogenesis Signaling Pathway	3.51E+00	3578	AFDN,BRAF,CAMK2D,CAMK2G,CFL1,CLASP2,CTNNB1,CTNND1,EFNB1,EIF4EBP2,EPHA2,FARP1,ITSN2,MAPK1,MAPK3,PAK1,RAF1,RASGRP2,SOS1,WASL
Role of Tissue Factor in Cancer	3.86E+00	3.5	ARAF,BRAF,CFL1,EGFR,IKBKG,JUN,MAP2K2,MAPK1,MAPK3,MAPK8,MET,PPP2R5D,PRKCA,RAF1,RPS6KA1,STAT5A
Estrogen Receptor Signaling	1.33E+00	3.5	CAV1,CFL1,EGFR,JUN,MAP2K2,MAPK1,MAPK3,MPRIP,PAK1,PLCB3,PLCD1,PLCH1,PPP1R12A,PPP1R12B,PRKCA,RAF1,SOS1
ERBB Signaling	5.20E+00	3464	EGFR,JUN,MAP2K2,MAPK1,MAPK3,MAPK8,NCK1,PAK1,PAK4,PRKCA,RAF1,SOS1
Mitotic Prophase	4.74E+00	3464	ARPP19,LMNA,MAPK1,MAPK3,NUP153,NUP214,NUP50,PLK1,PRKCA,TMPO,TPR,USO1
Signaling by ROBO receptors	4.22E+00	3464	ABL1,ABL2,CLASP2,ENAH,MYO9B,NCK1,PAK1,PAK4,PRKCA,PSMD11,SOS1,SRGAP2
Cholecystokinin/Gastrin-mediated Signaling	4.11E+00	3464	EGFR,FNBP1,ITPR3,JUN,MAP2K2,MAPK1,MAPK3,MAPK8,PLCB3,PRKCA,RAF1,SOS1
Renin-Angiotensin Signaling	4.04E+00	3464	ITPR3,JUN,MAP2K2,MAP3K1,MAPK1,MAPK3,MAPK8,PAK1,PAK4,PRKCA,RAF1,SOS1
CXCR4 Signaling	2.75E+00	3464	FNBP1,ITPR3,JUN,MAP2K2,MAPK1,MAPK3,MAPK8,PAK1,PAK4,PLCB3,PRKCA,RAF1
Fc epsilon receptor (FCERI) signaling	2.46E+00	3464	GAB2,IKBKG,ITPR3,JUN,MAP3K1,MAPK1,MAPK3,MAPK8,NFATC2,PAK1,PSMD11,RASGRP2,SOS1
Adrenomedullin signaling pathway	2.15E+00	3464	ARAF,BRAF,ITPR3,MAP2K2,MAPK1,MAPK3,MAPK8,PLCB3,PLCD1,PLCH1,RAF1,SOS1
Opioid Signaling Pathway	1.15E+00	3464	BRAF,CAMK2D,CAMK2G,CTNNB1,ITPR3,MAP2K2,MAPK1,MAPK3,PRKCA,RAF1,RPS6KA1,SOS1
Histone Modification Signaling Pathway	1.02E+00	3464	BUB1,CBX5,EHMT2,KAT6A,KDM3B,MAPK8,MSH6,PBRM1,SMARCA2,TRIM33,XRCC6,ZZZ3
SAPK/JNK Signaling	0	3464	DAXX,GAB1,IRS1,JUN,MAP3K1,MAP3K2,MAP4K4,MAP4K5,MAPK8,MINK1,RIPK1,SOS1
IL-4 Signaling	0	3464	CERT1,COL17A1,GAB1,IRS1,IRS2,MAPK1,MAPK3,NFATC2,PRR5,RPS6KA1,RPTOR,SOS1
Role of Osteoclasts in Rheumatoid Arthritis Signaling Pathway	1.75E+00	3357	ARAF,BRAF,CERT1,COL17A1,CTNNA1,CTNNB1,FNBP1,IKBKG,JUN,MAP2K2,MAPK1,MAPK3,MAPK8,RAF1,SOS1
Apoptotic execution phase	7.03E+00	3317	ACIN1,ADD1,APC,CASP8,CTNNB1,DSG2,DSP,LMNA,PLEC,STK24,VIM
GDNF Family Ligand-Receptor Interactions	6.15E+00	3317	GAB1,IRS1,IRS2,ITPR3,JUN,MAP2K2,MAPK1,MAPK3,MAPK8,NCK1,RAF1,SOS1
Signaling by NTRK1 (TRKA)	5.03E+00	3317	BRAF,DUSP6,IRS1,IRS2,KIDINS220,MAP2K2,MAPK1,MAPK3,PPP2R5D,RPS6KA1,SOS1
NGF Signaling	3.45E+00	3317	GAB1,IKBKG,MAP2K2,MAP3K1,MAP3K2,MAPK1,MAPK3,MAPK8,RAF1,RPS6KA1,SOS1
PIP3 activates AKT signaling	2.89E+00	3317	EGFR,GAB1,GAB2,IRS1,IRS2,MAPK1,MAPK3,MET,PIK3AP1,PPP2R5D,PRR5
G?q Signaling	2.24E+00	3317	FNBP1,IKBKG,ITPR3,MAP2K2,MAPK1,MAPK3,NFATC2,PLCB3,PLD1,PRKCA,RAF1
Erythropoietin Signaling Pathway	2.13E+00	3317	CTNNB1,IRS2,ITPR3,JUN,MAP2K2,MAPK1,MAPK3,PRKCA,RAF1,SOS1,STAT5A
Superpathway of Inositol Phosphate Compounds	1.96E+00	3317	DUSP6,PI4KA,PIP4P1,PLCB3,PLCD1,PLCH1,PPIP5K2,PPP1R12A,PPP1R12B,PPP1R12C,PPP2R5D,PTPN12,PTPN13
Intra-Golgi and retrograde Golgi-to-ER traffic	1.70E+00	3317	ARFGAP2,ARFIP2,DYNC1LI1,KIF22,KLC2,KLC3,KLC4,PLA2G4A,RAB3GAP1,RACGAP1,SEC22B
Orexin Signaling Pathway	1.27E+00	3317	ITPR3,MAPK1,MAPK3,PI4KA,PLA2G4A,PLCB3,PLCD1,PLCH1,PLD1,PRKCA,RPTOR
Protein Ubiquitination Pathway	1.22E+00	3317	AMFR,CDC20,HSPB6,NEDD4,NEDD4L,PSMD11,UBA1,UBE2O,USO1,USP36,USP43,USP5
PKC? Signaling in T Lymphocytes	0	3317	CAMK2D,CAMK2G,IKBKG,ITPR3,JUN,MAP3K1,MAP3K2,MAPK1,MAPK3,MAPK8,NFATC2,SOS1
Ribonucleotide Reductase Signaling Pathway	3.71E+00	3207	BRAF,CHEK1,CTNNB1,EGFR,JUN,MAPK1,MAPK3,MAPK8,MET,PBRM1,RPTOR,SMARCA2,WEE1,YBX1
Senescence Pathway	1.54E+00	3207	ARAF,BRAF,CHEK1,IKBKG,ITPR3,ITSN2,JUN,MAP2K2,MAPK1,MAPK3,NF1,NFATC2,PPP2R5D,RAF1
p70S6K Signaling	0	3207	EGFR,IRS1,MAP2K2,MAPK1,MAPK3,PLCB3,PLCD1,PLCH1,PLD1,PPP2R5D,PRKCA,RAF1,RPS6,SOS1
T Cell Receptor Signaling	0	3207	CTNNB1,DUSP6,IKBKG,JUN,MAP2K2,MAP3K1,MAPK1,MAPK3,MAPK8,NCK1,NFATC2,RAF1,RPTOR,SOS1
UVC-Induced MAPK Signaling	6.12E+00	3162	ARAF,BRAF,EGFR,JUN,MAP2K2,MAPK1,MAPK3,MAPK8,PRKCA,RAF1
EGF Signaling	5.72E+00	3162	EGFR,ITPR3,JUN,MAP3K1,MAPK1,MAPK3,MAPK8,PRKCA,RAF1,SOS1
Thrombopoietin Signaling	5.24E+00	3162	GAB2,IRS2,JUN,MAP2K2,MAPK1,MAPK3,PRKCA,RAF1,SOS1,STAT5A
IL-3 Signaling	4.35E+00	3162	GAB2,JUN,MAP2K2,MAPK1,MAPK3,PAK1,PRKCA,RAF1,SOS1,STAT5A
Renal Cell Carcinoma Signaling	4.35E+00	3162	GAB1,JUN,MAP2K2,MAPK1,MAPK3,MET,PAK1,PAK4,RAF1,SOS1
Salvage Pathways of Pyrimidine Ribonucleotides	3.60E+00	3162	ARAF,BRAF,CMPK1,MAP2K2,MAPK1,MAPK3,MAPK8,PAK1,PKN1,PLK1
Fcgamma receptor (FCGR) dependent phagocytosis	2.50E+00	3162	ABL1,CFL1,ITPR3,MAPK1,MAPK3,MYO10,MYO9B,NCK1,PAK1,WASL,WIPF2
Cohesin Chromatin Regulation Pathway	1.18E+00	3162	BUB1,CBX5,CDCA8,CHEK1,FAT1,FAT2,KNL1,MECP2,PCDH1,PLK1,PPP2R5D
Deubiquitination	7.90E-01	3162	APC,BABAM1,CDC20,FOXK1,IKBKG,OTUD7B,PSMD11,RIPK1,TNIP1,USP5
Regulation of IL-2 Expression in Activated and Anergic T Lymphocytes	0	3162	IKBKG,JUN,MAP2K2,MAP3K1,MAPK1,MAPK3,MAPK8,NFATC2,RAF1,SOS1
Docosahexaenoic Acid (DHA) Signaling	3.41E+00	3153	ARAF,BRAF,CASP8,EIF2A,ITPR3,MAP2K2,MAPK1,MAPK3,PLA2G4A,PLCB3,PLCD1,PLCH1,PRKCA,RAF1,RPTOR,SPTBN1,ULK1
Myelination Signaling Pathway	3.30E+00	3.13	APC,ARAF,ARHGAP35,BRAF,CHD8,CNP,CTNNB1,EGFR,FASN,HMGCR,IRS1,ITGB4,JUN,MAP2K2,MAPK1,MAPK3,NFATC2,RAF1,RPTOR,SOS1
Reelin Signaling in Neurons	4.73E+00	3051	AFDN,ARHGEF12,ARHGEF16,ARHGEF17,ARHGEF2,ARHGEF5,CAMK2D,CAMK2G,CFL1,MAP2K2,MAPK1,MAPK3,MAPK8,WASL
ILK Signaling	4.56E+00	3051	CFL1,CTNNB1,DSP,FNBP1,IRS1,IRS2,ITGB4,JUN,KRT18,MAPK1,MAPK3,MAPK8,MYO10,PPP1R12A,PPP2R5D,TMSB10/TMSB4X,VIM
Synaptic Long Term Potentiation	4.30E+00	3051	CAMK2D,CAMK2G,ITPR3,MAP2K2,MAPK1,MAPK3,PLCB3,PLCD1,PLCH1,PPP1R12A,PRKCA,RAF1,RPS6KA1
Glioblastoma Multiforme Signaling	3.71E+00	3051	APC,CTNNB1,EGFR,FNBP1,ITPR3,MAP2K2,MAPK1,MAPK3,NF1,PLCB3,PLCD1,PLCH1,RAF1,SOS1
Aldosterone Signaling in Epithelial Cells	3.68E+00	3051	HSPB6,ITPR3,MAP2K2,MAPK1,MAPK3,NEDD4,PI4KA,PLCB3,PLCD1,PLCH1,PRKCA,RAF1,SLC12A2,SOS1
Natural Killer Cell Signaling	2.60E+00	3051	CFL1,MAP2K2,MAP3K1,MAP3K2,MAPK1,MAPK3,NCK1,NFATC2,PAK1,PAK4,RAF1,SOS1,WASL
Wound Healing Signaling Pathway	1.76E+00	3051	CERT1,COL17A1,EGFR,ITGB4,JUN,MAP2K2,MAPK1,MAPK3,MAPK8,PRKCA,RAF1,SOS1,VIM
CCR3 Signaling in Eosinophils	4.87E+00	3	CFL1,ITPR3,MAP2K2,MAPK1,MAPK3,MPRIP,PAK1,PAK4,PLA2G4A,PLCB3,PPP1R12A,PPP1R12B,PRKCA,RAF1
Pyridoxal 5'-phosphate Salvage Pathway	4.29E+00	3	ARAF,BRAF,MAP2K2,MAPK1,MAPK3,MAPK8,PAK1,PKN1,PLK1
RANK Signaling in Osteoclasts	3.83E+00	3	IKBKG,JUN,MAP2K2,MAP3K1,MAP3K2,MAPK1,MAPK3,MAPK8,NFATC2,RAF1
Neurotrophin/TRK Signaling	3.66E+00	3	GAB1,JUN,MAP2K2,MAPK1,MAPK3,MAPK8,RAF1,RPS6KA1,SOS1
Role of MAPK Signaling in Inhibiting the Pathogenesis of Influenza	3.62E+00	3	ARAF,BRAF,JUN,MAP2K2,MAPK1,MAPK3,MAPK8,PLA2G4A,RAF1
Neuregulin Signaling	3.55E+00	3	EGFR,ERBIN,ITGB4,MAP2K2,MAPK1,MAPK3,PRKCA,RAF1,RPS6,SOS1,STAT5A
LPS-stimulated MAPK Signaling	3.38E+00	3	IKBKG,JUN,MAP2K2,MAPK1,MAPK3,MAPK8,PAK1,PRKCA,RAF1
FGF Signaling	3.34E+00	3	GAB1,MAP3K1,MAPK1,MAPK3,MAPK8,MET,PRKCA,RAF1,SOS1
IGF-1 Signaling	3.32E+00	3	IRS1,IRS2,JUN,MAP2K2,MAPK1,MAPK3,MAPK8,NEDD4,RAF1,SOS1
Glioma Signaling	3.30E+00	3	ABL1,CAMK2D,CAMK2G,EGFR,MAP2K2,MAPK1,MAPK3,PRKCA,RAF1,SIN3A,SOS1
Cell junction organization	3.13E+00	3	AFDN,CLDN12,COL17A1,CTNNA1,CTNNB1,CTNND1,ITGB4,KRT14,PLEC
Prolactin Signaling	3.03E+00	3	IRS1,JUN,MAP2K2,MAPK1,MAPK3,PRKCA,RAF1,SOS1,STAT5A
p75 NTR receptor-mediated signalling	2.87E+00	3	AKAP13,ARHGDIA,ARHGEF12,ARHGEF16,ARHGEF17,ARHGEF2,ARHGEF5,MAPK8,SOS1
Neuropathic Pain Signaling in Dorsal Horn Neurons	2.84E+00	3	CAMK2D,CAMK2G,ITPR3,MAPK1,MAPK3,PLCB3,PLCD1,PLCH1,PRKCA
Fc Epsilon RI Signaling	2.38E+00	3	GAB1,MAP2K2,MAPK1,MAPK3,MAPK8,PLA2G4A,PRKCA,RAF1,SOS1
IL-6 Signaling	2.13E+00	3	IKBKG,JUN,MAP2K2,MAP4K4,MAPK1,MAPK3,MAPK8,RAF1,SOS1
Clathrin-mediated endocytosis	2.10E+00	3	AGFG1,CTTN,EGFR,FNBP1,FNBP1L,ITSN2,PICALM,VAMP8,WASL
Response to elevated platelet cytosolic Ca2+	2.06E+00	3	CDC37L1,CFL1,MAGED2,PRKCA,STX4,SYTL4,TAGLN2,TEX264,TMSB10/TMSB4X
G?12/13 Signaling	2.04E+00	3	CTNNB1,IKBKG,JUN,MAP2K2,MAP3K1,MAPK1,MAPK3,MAPK8,RAF1
P2Y Purinergic Receptor Signaling Pathway	2.04E+00	3	JUN,MAP2K2,MAPK1,MAPK3,PLCB3,PLCD1,PLCH1,PRKCA,RAF1
Role of Macrophages, Fibroblasts and Endothelial Cells in Rheumatoid Arthritis	1.78E+00	3	APC,CAMK2D,CAMK2G,CTNNB1,IKBKG,JUN,MAP2K2,MAPK1,MAPK3,NFATC2,PLCB3,PLCD1,PLCH1,PRKCA,RAF1,RIPK1
D-myo-inositol-5-phosphate Metabolism	1.76E+00	3	DUSP6,PIP4P1,PLCB3,PLCD1,PLCH1,PPP1R12A,PPP1R12B,PPP1R12C,PPP2R5D,PTPN12,PTPN13
Mitotic G2-G2/M phases	1.08E+00	3	AKAP9,GTSE1,HAUS6,LIN9,PLK1,PPP1R12A,PPP1R12B,PSMD11,WEE1
Activin Inhibin Signaling Pathway	9.60E-01	3	CTNNB1,FOSL2,IKBKG,JUN,MAP2K2,MAP3K1,MAPK1,MAPK3,MAPK8
Role of NFAT in Regulation of the Immune Response	0	3	IKBKG,ITPR3,JUN,MAP2K2,MAPK1,MAPK3,NFATC2,PLCB3,RAF1,SOS1
Breast Cancer Regulation by Stathmin1	1.14E+00	2985	ARHGEF12,ARHGEF16,ARHGEF17,ARHGEF2,ARHGEF5,CAMK2D,CAMK2G,CHRM4,GPRC5B,GPRC5C,JUN,MAP2K2,MAPK1,MAPK3,PAK1,PLCB3,PPP1R12A,PPP2R5D,PRKCA,RAF1,RB1CC1,SOS1
PDGF Signaling	5.51E+00	2887	ABL1,ABL2,CAV1,JUN,MAP2K2,MAP3K1,MAPK1,MAPK3,MAPK8,PRKCA,RAF1,SOS1
Insulin Receptor Signaling	4.03E+00	2887	GAB1,IRS1,IRS2,MAP2K2,MAPK1,MAPK3,MAPK8,NCK1,PPP1R12A,RAF1,RPTOR,SOS1,STX4
MSP-RON Signaling in Cancer Cells Pathway	4.03E+00	2887	ARAF,BRAF,CTNNB1,EGFR,ITGB4,JUN,MAP2K2,MAPK1,MAPK3,MET,RAF1,SOS1,VIM
Ephrin Receptor Signaling	3.99E+00	2887	ABL1,CFL1,EFNB1,EPHA2,ITGB4,MAP2K2,MAP4K4,MAPK1,MAPK3,NCK1,PAK1,PAK4,PTPN13,RAF1,SOS1,WASL
Ferroptosis Signaling Pathway	3.71E+00	2887	ACACA,ARAF,BRAF,EIF2A,HMGCR,MAP2K2,MAPK1,MAPK3,RAF1,SLC1A5,SLC38A1,YAP1
Insulin Secretion Signaling Pathway	2.16E+00	2.84	CAMK2D,CAMK2G,CRTC2,EIF2A,EIF4EBP2,EIF4G3,ITPR3,MAPK1,MAPK3,PABPC1,PLCB3,PLCD1,PLCH1,PRKCA,STAT5A
Autophagy	6.44E+00	2837	ATG16L1,ATG2A,ATG3,EIF2A,IRS1,IRS2,JUN,MAP2K2,MAPK1,MAPK3,MAPK8,PLEKHM1,PPP2R5D,RAF1,RB1CC1,RIPK1,RPTOR,SLC1A5,TFEB,ULK1,VAMP8
TNFR1 Signaling	4.27E+00	2828	CASP8,IKBKG,JUN,MAP3K1,MAPK8,PAK1,PAK4,RIPK1
Agrin Interactions at Neuromuscular Junction	4.08E+00	2828	CTTN,EGFR,JUN,MAPK1,MAPK3,MAPK8,PAK1,PAK4,UTRN
Non-Small Cell Lung Cancer Signaling	3.71E+00	2828	ABL1,EGFR,ITPR3,MAP2K2,MAPK1,MAPK3,PRKCA,RAF1,SIN3A,SOS1
UVA-Induced MAPK Signaling	3.56E+00	2828	EGFR,JUN,MAPK1,MAPK3,MAPK8,PLCB3,PLCD1,PLCH1,PRKCA,RPS6KA1
GM-CSF Signaling	3.29E+00	2828	CAMK2D,CAMK2G,MAP2K2,MAPK1,MAPK3,RAF1,RUNX1,SOS1
Signaling by FGFR2	3.16E+00	2828	BRAF,GAB1,GTF2F1,HNRNPA1,HNRNPM,MAPK1,MAPK3,SOS1
Acute Myeloid Leukemia Signaling	3.16E+00	2828	ARAF,BRAF,MAP2K2,MAPK1,MAPK3,RAF1,RUNX1,SOS1,STAT5A
Thyroid Cancer Signaling	2.94E+00	2828	BRAF,CTNNB1,IRS1,IRS2,JUN,MAP2K2,MAPK1,MAPK3
FLT3 Signaling in Hematopoietic Progenitor Cells	2.83E+00	2828	GAB2,MAP2K2,MAPK1,MAPK3,RAF1,RPS6KA1,SOS1,STAT5A
Signaling by VEGF	2.63E+00	2828	CAV1,CTNNA1,CTNNB1,CTNND1,ITPR3,NCK1,PAK1,PRKCA,PRR5
Factors involved in megakaryocyte development and platelet production	2.54E+00	2828	ABL1,CARMIL1,DOCK5,DOCK6,DOCK7,RBSN,SIN3A,WEE1
G Beta Gamma Signaling	2.13E+00	2828	CAV1,EGFR,ITPR3,MAPK1,MAPK3,PAK1,PRKCA,RAF1,SOS1
Prostate Cancer Signaling	1.96E+00	2828	ABL1,CTNNB1,MAP2K2,MAPK1,MAPK3,RAF1,SIN3A,SOS1
L1CAM interactions	1.74E+00	2828	ANK3,EGFR,MAP2K2,MAPK1,MAPK3,PAK1,RPS6KA1,SPTBN1
fMLP Signaling in Neutrophils	1.63E+00	2828	ITPR3,MAP2K2,MAPK1,MAPK3,NFATC2,PLCB3,PRKCA,RAF1
Apelin Endothelial Signaling Pathway	1.46E+00	2828	JUN,MAP2K2,MAPK1,MAPK3,MAPK8,PLCB3,PRKCA,RAF1
Xenobiotic Metabolism General Signaling Pathway	1.43E+00	2828	MAP2K2,MAP3K1,MAP3K2,MAPK1,MAPK3,MAPK8,PRKCA,RAF1
Tumor Microenvironment Pathway	9.82E-01	2828	ARAF,BRAF,CD44,JUN,MAP2K2,MAPK1,MAPK3,RAF1
Ion channel transport	9.42E-01	2828	ATP2B1,ATP2B4,CAMK2D,CAMK2G,MCOLN1,NEDD4L,RAF1,RIPK1
Calcium Signaling	8.80E-01	2828	ATP2B1,ATP2B4,CAMK2D,CAMK2G,ITPR3,MAPK1,MAPK3,MYO10,NFATC2
TCF dependent signaling in response to WNT	7.97E-01	2828	APC,BCL9L,CAV1,CHD8,CTNNB1,PPP2R5D,PSMD11,TLE3
Keratinization	6.80E-01	2828	DSG2,DSP,KAZN,KRT14,KRT18,PKP2,PKP3,PKP4
NRF2-mediated Oxidative Stress Response	5.33E-01	2828	JUN,MAP2K2,MAP3K1,MAPK1,MAPK3,MAPK8,PRKCA,RAF1
CD28 Signaling in T Helper Cells	0	2828	IKBKG,ITPR3,JUN,MAP2K2,MAP3K1,MAPK8,NFATC2,PAK1
Polyamine Regulation in Colon Cancer	6.44E+00	2714	APC,ARAF,BRAF,CTNNB1,JUN,MAP2K2,MAPK1,MAPK3,MTA1,RAF1,RPTOR
PAK Signaling	4.86E+00	2714	CFL1,GIT1,ITGB4,MAP2K2,MAPK1,MAPK3,MAPK8,NCK1,PAK1,PAK4,RAF1,SOS1,WASL
Role of MAPK Signaling in Promoting the Pathogenesis of Influenza	3.65E+00	2714	ARAF,BRAF,JUN,MAP2K2,MAPK1,MAPK3,MAPK8,NUP153,PLA2G4A,PRKCA,RAF1
Acetylcholine Receptor Signaling Pathway	1.83E+00	2714	CAMK2D,CAMK2G,CASP8,CHRM4,ITPR3,MAPK1,MAPK3,PLCB3,PLCD1,PLCH1,PRKCA
Synaptic Long Term Depression	1.77E+00	2714	ITPR3,MAP2K2,MAPK1,MAPK3,PLA2G4A,PLCB3,PLCD1,PLCH1,PPP2R5D,PRKCA,RAF1
NF-?B Signaling	0	2714	ARAF,BRAF,CASP8,EGFR,IKBKG,MAP3K1,MAP4K4,MAPK8,RAF1,RIPK1,TNIP1
Phospholipase C Signaling	0	2683	AHNAK,ARHGEF12,ARHGEF16,ARHGEF17,ARHGEF2,ARHGEF5,FNBP1,ITGB4,ITPR3,MAP2K2,MAPK1,MAPK3,MPRIP,NFATC2,PLA2G4A,PLCB3,PLCD1,PLD1,PPP1R12A,PPP1R12B,PRKCA,RAF1,SOS1
Neutrophil Extracellular Trap Signaling Pathway	1.41E+00	2668	CASP8,CERT1,COL17A1,ITPR3,LTF,MAP2K2,MAPK1,MAPK3,MAPK8,PLA2G4A,PLCB3,PLCD1,PLCH1,PRKCA,RAF1,RIPK1,TOMM22
MAPK targets/ Nuclear events mediated by MAP kinases	4.68E+00	2646	DUSP6,JUN,MAPK1,MAPK3,MAPK8,PPP2R5D,RPS6KA1
Signaling by ERBB2	3.48E+00	2646	DIAPH1,EGFR,ERBIN,GAB1,PRKCA,PTPN12,SOS1
Netrin-1 signaling	3.48E+00	2646	ABLIM1,ABLIM3,MAPK8,MYO10,NCK1,PAK1,WASL
CSDE1 Signaling Pathway	3.18E+00	2646	CTNNB1,CTTN,EDC3,EDC4,HNRNPC,PABPC1,VIM
Cancer Drug Resistance by Drug Efflux	3.08E+00	2646	ARAF,BRAF,MAP2K2,MAPK1,MAPK3,RAF1,YBX1
Sensory processing of sound by inner hair cells of the cochlea	2.64E+00	2646	ATP2B1,EPB41L1,EPS8,SPTBN1,TPRN,TRIOBP,TWF1
Opioid Signalling	2.57E+00	2646	CAMK2D,CAMK2G,ITPR3,MAPK1,PLA2G4A,PLCB3,PPP2R5D,PRKCA
ISG15 antiviral mechanism	2.57E+00	2646	EIF4G3,MAPK3,NEDD4,NUP153,NUP214,NUP50,TPR
NF-?B Activation by Viruses	2.34E+00	2646	IKBKG,MAP3K1,MAPK1,MAPK3,PRKCA,RAF1,RIPK1
G alpha (12/13) signalling events	2.28E+00	2646	AKAP13,ARHGEF12,ARHGEF16,ARHGEF17,ARHGEF2,ARHGEF5,SOS1
PI Metabolism	2.22E+00	2646	MTMR10,MTMR14,PI4KA,PIP4P1,PLEKHA5,PLEKHA6,PTPN13
JAK/STAT Signaling	2.22E+00	2646	JUN,MAP2K2,MAPK1,MAPK3,RAF1,SOS1,STAT5A
Pancreatic Adenocarcinoma Signaling	2.19E+00	2646	ABL1,EGFR,MAP2K2,MAPK1,MAPK3,MAPK8,PLD1,RAF1,SIN3A
VEGF Family Ligand-Receptor Interactions	2.16E+00	2646	MAP2K2,MAPK1,MAPK3,PLA2G4A,PRKCA,RAF1,SOS1
Oxidative Stress Induced Senescence	2.11E+00	2646	JUN,MAP4K4,MAPK1,MAPK3,MAPK8,MINK1,TNIK
Sperm Motility	2.05E+00	2646	ABL1,ABL2,EGFR,EPHA2,ITPR3,MET,PLA2G4A,PLCB3,PLCD1,PLCH1,PRKCA,SLC12A2,TNK2,TWF1
RAB GEFs exchange GTP for GDP on RABs	2.03E+00	2646	DENND2B,DENND4C,RAB3GAP1,RIN1,RIN2,TRAPPC12,ULK1
BMP signaling pathway	1.98E+00	2646	JUN,MAP2K2,MAPK1,MAPK3,MAPK8,RAF1,SOS1
Fc? Receptor-mediated Phagocytosis in Macrophages and Monocytes	1.90E+00	2646	GAB2,MAPK1,MAPK3,NCK1,PAK1,PLD1,PRKCA
TGF-? Signaling	1.83E+00	2646	JUN,MAP2K2,MAPK1,MAPK3,MAPK8,RAF1,SOS1
Apelin Cardiomyocyte Signaling Pathway	1.79E+00	2646	MAPK1,MAPK3,MAPK8,PLCB3,PLCD1,PLCH1,PRKCA
Role of NANOG in Mammalian Embryonic Stem Cell Pluripotency	1.76E+00	2646	APC,CTNNB1,GAB1,MAP2K2,MAPK1,MAPK3,RAF1,SOS1
Mouse Embryonic Stem Cell Pluripotency	1.68E+00	2646	APC,CTNNB1,MAP2K2,MAPK1,MAPK3,RAF1,SOS1
IL-15 Production	1.34E+00	2646	ABL1,ABL2,EGFR,EPHA2,MET,TNK2,TWF1
3-phosphoinositide Degradation	1.13E+00	2646	DUSP6,MTMR14,PIP4P1,PPP1R12A,PPP1R12B,PPP1R12C,PPP2R5D,PTPN12,PTPN13
C-type lectin receptors (CLRs)	1.04E+00	2646	CASP8,IKBKG,ITPR3,NFATC2,PAK1,PSMD11,RAF1
HMGB1 Signaling	8.07E-01	2646	FNBP1,JUN,KAT6A,MAP2K2,MAPK1,MAPK3,MAPK8
Cilium Assembly	5.27E-01	2646	AKAP9,ASAP1,EXOC7,EXOC8,HAUS6,MARK4,PLK1
Dendritic Cell Maturation	0	2646	IKBKG,MAPK1,MAPK3,MAPK8,PLCB3,PLCD1,PLCH1
Endocannabinoid Developing Neuron Pathway	2.68E+00	2.53	ARAF,BRAF,CTNNB1,MAP2K2,MAPK1,MAPK3,MAPK8,RAF1,RPTOR,STMN2
cAMP-mediated signaling	2.36E+00	2.53	AKAP11,AKAP12,AKAP13,AKAP9,BRAF,CAMK2D,CAMK2G,CHRM4,DUSP6,MAP2K2,MAPK1,MAPK3,RAF1,RPS6KA1
Acute Phase Response Signaling	1.58E+00	2.53	IKBKG,JUN,MAP2K2,MAP3K1,MAPK1,MAPK3,MAPK8,RAF1,RIPK1,SOS1
Oxytocin in Brain Signaling Pathway	1.40E+00	2.53	EGFR,EIF2A,ITPR3,MAP2K2,MAPK1,MAPK3,PLA2G4A,PLCB3,PRKCA,RAF1
Pathogen Induced Cytokine Storm Signaling Pathway	2.82E-01	2.53	CASP8,CERT1,COL17A1,HMGCR,JUN,MAPK1,MAPK3,MAPK8,RIPK1,STAT5A
mTOR Signaling	8.52E+00	2496	EIF3A,EIF4B,EIF4EBP2,EIF4G3,FNBP1,IRS1,MAPK1,MAPK3,PLD1,PPP2R5D,PRKCA,PRR5,RPS15,RPS20,RPS21,RPS27,RPS28,RPS4X,RPS6,RPS6KA1,RPS7,RPS9,RPTOR,ULK1
Gastrin-CREB signalling pathway via PKC and MAPK	5.32E+00	2449	EGFR,MAPK1,MAPK3,PRKCA,RPS6KA1,SOS1
IL-2 Signaling	3.65E+00	2449	JUN,MAP2K2,MAPK1,MAPK3,MAPK8,RAF1,SOS1,STAT5A
4-1BB Signaling in T Lymphocytes	3.62E+00	2449	IKBKG,JUN,MAP2K2,MAPK1,MAPK3,MAPK8
Cellular response to heat stress	3.60E+00	2449	CAMK2D,CAMK2G,CCAR2,MAPK1,MAPK3,NUP153,NUP214,NUP50,RPTOR,TPR
RHO GTPases Activate WASPs and WAVEs	3.48E+00	2449	ABL1,MAPK1,MAPK3,NCK1,WASL,WIPF2
April Mediated Signaling	3.10E+00	2449	IKBKG,JUN,MAP3K1,MAPK1,MAPK8,NFATC2
B Cell Activating Factor Signaling	3.05E+00	2449	IKBKG,JUN,MAP3K1,MAPK1,MAPK8,NFATC2
Oncostatin M Signaling	3.05E+00	2449	MAP2K2,MAPK1,MAPK3,RAF1,SOS1,STAT5A
Ovarian Cancer Signaling	2.97E+00	2449	ABL1,APC,BRAF,CD44,CTNNB1,EGFR,MAP2K2,MAPK1,MAPK3,MSH6,RAF1,SIN3A
SUMOylation of DNA replication proteins	2.94E+00	2449	CDCA8,NUP153,NUP214,NUP50,TOP2B,TPR
Cytosolic sensors of pathogen-associated DNA	2.89E+00	2449	CTNNB1,DHX36,IKBKG,LRRFIP1,RIPK1,XRCC6
ERB2-ERBB3 Signaling	2.79E+00	2449	JUN,MAP2K2,MAPK1,MAPK3,RAF1,SOS1,STAT5A
ERBB4 Signaling	2.67E+00	2449	MAP2K2,MAPK1,MAPK3,PRKCA,RAF1,SOS1,YAP1
UVB-Induced MAPK Signaling	2.61E+00	2449	EGFR,JUN,MAPK1,MAPK3,MAPK8,PRKCA
Ephrin B Signaling	2.53E+00	2449	CFL1,CTNNB1,EFNB1,ITSN2,MAPK1,MAPK3,PAK1
Intrinsic Pathway for Apoptosis	2.49E+00	2449	CASP8,MAPK1,MAPK3,MAPK8,NMT1,TP53BP2
Deadenylation-dependent mRNA decay	2.49E+00	2449	CNOT2,EDC3,EDC4,EIF4B,PABPC1,TNKS1BP1
Sensory processing of sound by outer hair cells of the cochlea	2.49E+00	2449	EPB41L1,EPS8,SPTBN1,TPRN,TRIOBP,TWF1
CNTF Signaling	2.41E+00	2449	MAP2K2,MAPK1,MAPK3,RAF1,RPS6KA1,SOS1
Macroautophagy	2.13E+00	2449	ATG16L1,ATG3,CHMP6,RB1CC1,RPTOR,ULK1
Growth Hormone Signaling	1.95E+00	2449	IRS1,MAPK1,MAPK3,PRKCA,RPS6KA1,STAT5A
Toll-like Receptor Signaling	1.76E+00	2449	IKBKG,JUN,MAP3K1,MAP4K4,MAPK1,MAPK8
Signaling by MET	1.74E+00	2449	DOCK7,GAB1,MET,RANBP10,SOS1,TNS4
IL-17A Signaling in Fibroblasts	1.71E+00	2449	IKBKG,JUN,MAPK1,MAPK3,MAPK8,PRKCA
Ceramide Signaling	1.47E+00	2449	JUN,MAP3K1,MAPK3,MAPK8,PPP2R5D,RAF1
EPH-Ephrin signaling	1.41E+00	2449	CFL1,EFNB1,EPHA2,GIT1,PAK1,WASL
Melanocyte Development and Pigmentation Signaling	1.34E+00	2449	MAP2K2,MAPK1,MAPK3,RAF1,RPS6KA1,SOS1
Corticotropin Releasing Hormone Signaling	1.30E+00	2449	BRAF,ITPR3,JUN,MAP2K2,MAPK1,MAPK3,PRKCA,RAF1
Transport of inorganic cations/anions and amino acids/oligopeptides	1.23E+00	2449	SLC12A2,SLC12A7,SLC1A5,SLC38A1,SLC4A10,SLC4A2
?-Adrenergic Signaling	1.16E+00	2449	ITPR3,MAP2K2,MAPK1,MAPK3,PRKCA,RAF1
IL-13 Signaling Pathway	1.05E+00	2449	CTNNB1,FAM120A,FOSL2,JUN,MAPK1,MAPK3
ESR-mediated signaling	1.03E+00	2449	GTF2F1,JUN,MAPK1,MAPK3,RUNX1,TLE3
Endocannabinoid Neuronal Synapse Pathway	9.92E-01	2449	ITPR3,MAPK1,MAPK3,MAPK8,PLCB3,PLCD1,PLCH1
MHC class II antigen presentation	9.27E-01	2449	DYNC1LI1,KIF22,KLC2,KLC3,KLC4,RACGAP1
STAT3 Pathway	8.25E-01	2449	EGFR,MAP2K2,MAPK1,MAPK3,MAPK8,RAF1
Role of PKR in Interferon Induction and Antiviral Response	8.15E-01	2449	CASP8,IKBKG,JUN,MAPK1,MAPK3,MAPK8
Signaling by the B Cell Receptor (BCR)	7.80E-01	2449	IKBKG,ITPR3,NCK1,NFATC2,PIK3AP1,PSMD11,SOS1
3-phosphoinositide Biosynthesis	7.17E-01	2449	DUSP6,PI4KA,PPP1R12A,PPP1R12B,PPP1R12C,PPP2R5D,PTPN12,PTPN13
HOTAIR Regulatory Pathway	5.78E-01	2449	ATG3,CD44,CTNNB1,MET,MRTFA,VIM
Transcriptional Regulatory Network in Embryonic Stem Cells	5.70E-01	2449	ALKBH5,CTNNB1,KAT6A,MAP2K2,MAPK1,MAPK3
Protein Sorting Signaling Pathway	4.77E-01	2449	AP3M2,GGA2,PLD1,RAB11FIP1,SNX1,SNX2
IL-15 Signaling	0	2449	MAP2K2,MAPK1,MAPK3,RAF1,RPTOR,STAT5A
TEC Kinase Signaling	0	2449	FNBP1,ITGB4,MAPK8,PAK1,PAK4,PRKCA,STAT5A
Parkinson's Signaling Pathway	0	2449	CAMK2D,CAMK2G,EIF2A,ITPR3,MAPK1,MAPK8
Autism Signaling Pathway	3.21E+00	2357	APC,BRAF,CAMK2D,CAMK2G,CHD8,CTNNB1,FMR1,MAP2K2,MAPK1,MAPK3,MECP2,MET,NF1,RAF1,RAI1,RPS6,RPS6KA1,RPTOR,SOS1
Factors Promoting Cardiogenesis in Vertebrates	1.68E+00	2333	APC,CAMK2D,CAMK2G,CTNNB1,MAPK8,PLCB3,PLCD1,PLCH1,PRKCA
NOD1/2 Signaling Pathway	1.19E+00	2333	ATG16L1,ERBIN,IKBKG,JUN,MAP2K2,MAP4K4,MAPK1,MAPK3,MAPK8
Human Embryonic Stem Cell Pluripotency	1.06E+00	2333	APC,ARAF,BRAF,CTNNB1,MAP2K2,MAPK1,PRKCA,RAF1,SOS1
MicroRNA Biogenesis Signaling Pathway	3.84E+00	2324	ABL1,ADAR,AHCTF1,EGFR,HNRNPA1,HNRNPA2B1,KHSRP,MAPK1,MAPK3,MTCL1,NUP153,NUP214,NUP50,TPR,YAP1
CDC42 Signaling	7.12E-01	2324	APC,CFL1,DIAPH1,EXOC7,EXOC8,FNBP1L,ITGB4,JUN,LLGL1,MAPK1,MAPK8,MPRIP,PAK1,PAK4,PPP1R12A,PPP1R12B,RAF1,TNK2,WASL
Leukocyte Extravasation Signaling	3.18E+00	2309	ABL1,AFDN,ARHGAP35,CD44,CLDN12,CTNNA1,CTNNB1,CTNND1,CTTN,MAP2K2,MAPK1,MAPK8,PRKCA,WASL
Colorectal Cancer Metastasis Signaling	1.53E+00	2309	APC,APPL1,BRAF,CTNNB1,EGFR,FNBP1,JUN,MAP2K2,MAPK1,MAPK3,MAPK8,MSH6,SOS1
Growth hormone receptor signaling	3.44E+00	2236	IRS1,IRS2,MAPK1,MAPK3,STAT5A
IL-17A Signaling in Gastric Cells	3.27E+00	2236	EGFR,JUN,MAPK1,MAPK3,MAPK8
RHO GTPases activate PKNs	3.12E+00	2236	PAK1,PKN1,PKN2,PPP1R12A,PPP1R12B
Glutamate binding, activation of AMPA receptors and synaptic plasticity	2.84E+00	2236	CAMK2D,CAMK2G,EPB41L1,GRIP1,PRKCA
Signaling by FGFR3	2.41E+00	2236	BRAF,GAB1,MAPK1,MAPK3,SOS1
Signaling by FGFR4	2.36E+00	2236	BRAF,GAB1,MAPK1,MAPK3,SOS1
RET signaling	2.36E+00	2236	GAB1,GAB2,IRS2,PRKCA,SOS1
Signaling by Insulin receptor	2.27E+00	2236	IRS1,IRS2,MAPK1,MAPK3,SOS1
Signaling by SCF-KIT	2.27E+00	2236	CHEK1,GAB2,PRKCA,SOS1,STAT5A
MIF Regulation of Innate Immunity	2.23E+00	2236	JUN,MAPK1,MAPK3,MAPK8,PLA2G4A
SUMOylation of RNA binding proteins	2.14E+00	2236	HNRNPC,NUP153,NUP214,NUP50,TPR
Role of IL-17F in Allergic Inflammatory Airway Diseases	2.10E+00	2236	MAP2K2,MAPK1,MAPK3,RAF1,RPS6KA1
Signaling by EGFR	1.99E+00	2236	EGFR,GAB1,PTPN12,PTPN3,SOS1
Signaling by FGFR1	1.99E+00	2236	BRAF,GAB1,MAPK1,MAPK3,SOS1
RNA Polymerase I Transcription	1.99E+00	2236	CAVIN1,EHMT2,MAPK3,MTA1,POLR1F
Signaling by NOTCH3	1.99E+00	2236	EGFR,MAML2,TACC3,WWC1,YBX1
Melanoma Signaling	1.99E+00	2236	BRAF,MAP2K2,MAPK1,MAPK3,RAF1
Transcriptional regulation by RUNX2	1.96E+00	2236	ABL1,MAPK1,MAPK3,RUNX1,YAP1
SUMOylation of chromatin organization proteins	1.79E+00	2236	CBX5,NUP153,NUP214,NUP50,TPR
TNF signaling	1.76E+00	2236	CASP8,IKBKG,OTUD7B,RIPK1,ULK1
Signaling by ERBB4	1.70E+00	2236	EGFR,NEDD4,SOS1,STAT5A,YAP1
Kinesins	1.65E+00	2236	KIF22,KLC2,KLC3,KLC4,RACGAP1
Semaphorin interactions	1.57E+00	2236	ARHGAP35,ARHGEF12,CFL1,MET,PAK1
WNT/Ca+ pathway	1.51E+00	2236	NFATC2,PLCB3,PLCD1,PLCH1,PRKCA
Role of JAK1 and JAK3 in ?c Cytokine Signaling	1.44E+00	2236	IRS1,IRS2,MAPK1,MAPK3,STAT5A
Phospholipases	1.44E+00	2236	PLA2G4A,PLCB3,PLCD1,PLCH1,PLD1
SPINK1 General Cancer Pathway	1.44E+00	2236	EGFR,MAP2K2,MAPK1,MAPK3,RAF1
TP53 Regulates Transcription of DNA Repair Genes	1.42E+00	2236	CHEK1,GTF2F1,JUN,MDC1,SUPT5H
Senescence-Associated Secretory Phenotype (SASP)	1.35E+00	2236	EHMT2,JUN,MAPK1,MAPK3,RPS6KA1
trans-Golgi Network Vesicle Budding	1.33E+00	2236	PICALM,SNX2,STX4,TPD52,VAMP8
SUMOylation of DNA damage response and repair proteins	1.29E+00	2236	MDC1,NUP153,NUP214,NUP50,TPR
Glucose metabolism	1.21E+00	2236	NUP153,NUP214,NUP50,PPP2R5D,TPR
Estrogen-Dependent Breast Cancer Signaling	1.18E+00	2236	EGFR,JUN,MAPK1,MAPK3,STAT5A
PEDF Signaling	1.14E+00	2236	CASP8,IKBKG,MAPK1,MAPK3,RAF1
Platelet homeostasis	1.11E+00	2236	ATP2B1,ATP2B4,ITPR3,PLA2G4A,PPP2R5D
Immunogenic Cell Death Signaling Pathway	1.04E+00	2236	ANXA1,ATG16L1,CASP8,EIF2A,RIPK1
Degradation of beta-catenin by the destruction complex	1.01E+00	2236	APC,CTNNB1,PPP2R5D,PSMD11,TLE3
IL-1 Signaling	9.52E-01	2236	IKBKG,JUN,MAP3K1,MAPK1,MAPK8
Cardiac conduction	8.80E-01	2236	AKAP9,ATP2B1,ATP2B4,CAMK2D,CAMK2G,ITPR3
COPI-mediated anterograde transport	8.72E-01	2236	ANK3,ARFGAP2,DYNC1LI1,SPTBN1,USO1
Cargo recognition for clathrin-mediated endocytosis	8.10E-01	2236	AGFG1,EGFR,ITSN2,PICALM,VAMP8
G?i Signaling	7.74E-01	2236	CAV1,CHRM4,MAPK1,MAPK3,RAF1,SOS1
HDR through Homologous Recombination (HRR) or Single Strand Annealing (SSA)	7.53E-01	2236	ABL1,BABAM1,CHEK1,MDC1,TOPBP1
Virus Entry via Endocytic Pathways	6.91E-01	2236	ABL1,AP3M2,CAV1,ITGB4,PRKCA
GPCR-Mediated Nutrient Sensing in Enteroendocrine Cells	6.91E-01	2236	ITPR3,PLCB3,PLCD1,PLCH1,PRKCA
D-myo-inositol (1,4,5,6)-Tetrakisphosphate Biosynthesis	6.71E-01	2236	DUSP6,PPP1R12A,PPP1R12B,PPP1R12C,PPP2R5D,PTPN12,PTPN13
D-myo-inositol (3,4,5,6)-tetrakisphosphate Biosynthesis	6.71E-01	2236	DUSP6,PPP1R12A,PPP1R12B,PPP1R12C,PPP2R5D,PTPN12,PTPN13
Transcriptional regulation by RUNX1	6.65E-01	2236	ABL1,PBRM1,PSMD11,RUNX1,SMARCA2,YAP1
TCR signaling	6.16E-01	2236	ENAH,IKBKG,NCK1,PAK1,PSMD11
Aryl Hydrocarbon Receptor Signaling	6.08E-01	2236	CHEK1,CYP1B1,JUN,MAPK1,MAPK3,MAPK8
Interleukin-1 family signaling	5.90E-01	2236	IKBKG,MAPK8,PSMD11,PTPN12,PTPN13
RNA Polymerase II Transcription	4.43E-01	2236	GTF2F1,IWS1,SUPT5H,TAF15,TAF6
Adrenergic Receptor Signaling Pathway (Enhanced)	0	2236	ITPR3,PLCB3,PLCD1,PLCH1,PRKCA
ICOS-ICOSL Signaling in T Helper Cells	0	2236	CAMK2D,CAMK2G,GAB2,IKBKG,ITPR3,NFATC2
Type I Diabetes Mellitus Signaling	0	2236	CASP8,IKBKG,MAPK1,MAPK8,RIPK1
Regulation of eIF4 and p70S6K Signaling	8.38E+00	2121	EIF2A,EIF3A,EIF4EBP2,EIF4G3,IRS1,ITGB4,MAP2K2,MAPK1,MAPK3,PABPC1,PPP2R5D,RAF1,RPS15,RPS20,RPS21,RPS27,RPS28,RPS4X,RPS6,RPS7,RPS9,SOS1
Paxillin Signaling	2.66E+00	2121	ARFIP2,ITGB4,MAPK1,MAPK8,NCK1,PAK1,PAK4,PTPN12,SOS1
Death Receptor Signaling	2.40E+00	2121	ACIN1,CASP8,DAXX,IKBKG,LMNA,MAP4K4,MAPK8,RIPK1
Necroptosis Signaling Pathway	1.26E+00	2121	CAMK2D,CAMK2G,CASP8,IKBKG,PLA2G4A,RIPK1,TNIP1,TOMM22
IL-33 Signaling Pathway	9.22E-01	2121	CASP8,IKBKG,JUN,MAP2K2,MAPK1,MAPK3,MAPK8,RPS6KA1
Macrophage Alternative Activation Signaling Pathway	8.75E-01	2121	IRS1,IRS2,JUN,LLGL1,MAPK1,MAPK3,RPS6KA1,RPTOR
Hepatic Cholestasis	6.19E-01	2121	IKBKG,JUN,MAP2K2,MAPK1,MAPK3,MAPK8,PRKCA,SLC4A2
Production of Nitric Oxide and Reactive Oxygen Species in Macrophages	1.88E+00	2111	FNBP1,IKBKG,JUN,MAP3K1,MAP3K2,MAPK1,MAPK3,MAPK8,PPP1R12A,PPP2R5D,PRKCA
RHO GTPases activate KTN1	3.86E+00	2	KLC2,KLC3,KLC4,KTN1
RHO GTPases Activate ROCKs	2.86E+00	2	CFL1,PAK1,PPP1R12A,PPP1R12B
RHO GTPases activate PAKs	2.69E+00	2	CTTN,PAK1,PPP1R12A,PPP1R12B
RAF-independent MAPK1/3 activation	2.54E+00	2	DUSP6,MAP2K2,MAPK1,MAPK3
IL-22 Signaling	2.47E+00	2	MAPK1,MAPK3,MAPK8,STAT5A
Caveolar-mediated Endocytosis Signaling	2.43E+00	2	ABL1,CAV1,CAVIN1,EGFR,ITGB4,MAP3K2,PRKCA
Signaling by Erythropoietin	2.40E+00	2	GAB1,IRS2,SOS1,STAT5A
D-myo-inositol (1,4,5)-Trisphosphate Biosynthesis	2.34E+00	2	PI4KA,PLCB3,PLCD1,PLCH1
Myogenesis	2.16E+00	2	ABL1,CTNNA1,CTNNB1,SPAG9
TNFR2 Signaling	2.01E+00	2	IKBKG,JUN,MAP3K1,MAPK8
SUMOylation of SUMOylation proteins	1.92E+00	2	NUP153,NUP214,NUP50,TPR
SUMOylation of ubiquitinylation proteins	1.75E+00	2	NUP153,NUP214,NUP50,TPR
Activation of gene expression by SREBF (SREBP)	1.64E+00	2	CHD9,FASN,HMGCR,NCOA6
Activation of NMDA receptors and postsynaptic events	1.62E+00	2	CAMK2D,CAMK2G,GIT1,MAPK1,MAPK3,RPS6KA1
Smooth Muscle Contraction	1.57E+00	2	ANXA1,ANXA2,PAK1,SORBS3
PI3K Cascade	1.54E+00	2	GAB1,GAB2,IRS1,IRS2
Regulation of mRNA stability by proteins that bind AU-rich elements	1.54E+00	2	KHSRP,NUP214,PABPC1,PRKCA
Bladder Cancer Signaling	1.46E+00	2	ABL1,EGFR,MAP2K2,MAPK1,MAPK3,RAF1,SIN3A
Spliceosomal Cycle	1.29E+00	2	EFTUD2,SF1,SF3B1,ZNF830
Metabolism of non-coding RNA	1.24E+00	2	NUP153,NUP214,NUP50,TPR
Signaling by PDGF	1.17E+00	2	NCK1,PTPN12,SOS1,STAT5A
Circadian Clock	1.15E+00	2	CHD9,CRTC2,NCOA6,RAI1
DNA Double Strand Break Response	1.15E+00	2	ABL1,BABAM1,MAPK8,MDC1
NCAM signaling for neurite out-growth	1.11E+00	2	MAPK1,MAPK3,SOS1,SPTBN1
Androgen Signaling	1.09E+00	2	GTF2F1,ITPR3,JUN,MAPK1,MAPK3,PRKCA,TAF15,TAF6
Cytoprotection by HMOX1	1.09E+00	2	BLVRA,CHD9,NCOA6,SIN3A
Transcriptional regulation by RUNX3	9.52E-01	2	CTNNB1,MAML2,PSMD11,RUNX1,YAP1
Translocation of SLC2A4 (GLUT4) to the plasma membrane	9.24E-01	2	EXOC7,EXOC8,STX4,TBC1D1
COPII-mediated vesicle transport	9.08E-01	2	PPP6R1,SEC16A,SEC22B,USO1
Extra-nuclear estrogen signaling	8.92E-01	2	CAV1,EGFR,MAPK1,MAPK3
Glioma Invasiveness Signaling	8.92E-01	2	CD44,FNBP1,MAPK1,MAPK3
ERK5 Signaling	8.76E-01	2	EGFR,GAB1,MAP3K2,RPS6KA1
Beta-catenin independent WNT signaling	8.72E-01	2	CTNNB1,ITPR3,PLCB3,PRKCA,SCRIB
Antiproliferative Role of Somatostatin Receptor 2	8.31E-01	2	BRAF,MAP2K2,MAPK1,MAPK3
DDX58/IFIH1-mediated induction of interferon-alpha/beta	8.03E-01	2	CASP8,IKBKG,MAP3K1,RIPK1
Role of JAK family kinases in IL-6-type Cytokine Signaling	8.03E-01	2	MAPK1,MAPK3,MAPK8,STAT5A
Sphingolipid metabolism	0.7	2	CERT1,PRKD2,VAPA,VAPB
Regulation of lipid metabolism by PPARalpha	6.81E-01	2	CHD9,FHL2,HMGCR,NCOA6,SIN3A
Regulation of TP53 Activity through Phosphorylation	6.33E-01	2	CHEK1,TAF15,TAF6,TOPBP1
Gene Silencing by RNA	6.12E-01	2	NUP153,NUP214,NUP50,TPR
GP6 Signaling Pathway	6.07E-01	2	CERT1,COL17A1,NCK1,PRKCA,RASGRP2
Microautophagy Signaling Pathway	0.6	2	CERT1,CHMP6,COL17A1,PSMD11,TFEB,VAMP8
DNA Methylation and Transcriptional Repression Signaling	5.82E-01	2	DNMT1,MECP2,MTA1,SIN3A
Mitotic G1 phase and G1/S transition	5.73E-01	2	ABL1,LIN9,ORC2,PSMD11,WEE1
Glycerophospholipid biosynthesis	5.72E-01	2	GPAT3,OSBPL5,PLA2G4A,PLD1
Role of Pattern Recognition Receptors in Recognition of Bacteria and Viruses	0	2	MAPK1,MAPK3,MAPK8,PRKCA
CCR5 Signaling in Macrophages	0	2	ITPR3,JUN,MAPK1,MAPK8,PRKCA
IL-17 Signaling	0	2	JUN,MAPK1,MAPK3,MAPK8
Relaxin Signaling	0	2	BRAF,JUN,MAPK1,MAPK3
G Protein Signaling Mediated by Tubby	0	2	ABL1,NAMPT,NCK1,PLCB3
ID1 Signaling Pathway	1.37E+00	1897	ARAF,BRAF,CAV1,CDC20,CTNNB1,EGFR,MAPK1,MAPK3,RAF1,VIM
Neuroinflammation Signaling Pathway	4.79E-01	1897	CASP8,CTNNB1,IKBKG,JUN,MAPK1,MAPK3,MAPK8,NFATC2,PLA2G4A,RIPK1
Cachexia Signaling Pathway	2.90E-01	1897	CASP8,EIF2A,IKBKG,IRS1,MAPK1,MAPK3,MAPK8,PRKCA,PSMD11,STAT5A
Endometrial Cancer Signaling	2.99E+00	1.89	CTNNA1,CTNNB1,MAP2K2,MAPK1,MAPK3,RAF1,SOS1
ATM Signaling	2.29E+00	1.89	ABL1,CBX5,CHEK1,JUN,MAPK8,MDC1,PPP2R5D,TOPBP1
Sphingosine-1-phosphate Signaling	1.39E+00	1.89	CASP8,FNBP1,MAPK1,MAPK3,PLCB3,PLCD1,PLCH1
Dopamine-DARPP32 Feedback in cAMP Signaling	6.49E-01	1.89	ITPR3,PLCB3,PLCD1,PLCH1,PPP1R12A,PPP2R5D,PRKCA
Neurovascular Coupling Signaling Pathway	3.79E-01	1.89	CHRM4,ITPR3,MPRIP,PLA2G4A,PLCB3,PPP1R12A,PPP1R12B
Actin Cytoskeleton Signaling	5.05E+00	1886	APC,ARHGAP35,ARHGEF12,CFL1,DIAPH1,GIT1,ITGB4,MAP2K2,MAPK1,MAPK3,MPRIP,MYO10,PAK1,PAK4,PPP1R12A,PPP1R12B,RAF1,SOS1,TMSB10/TMSB4X,WASL
NAFLD Signaling Pathway	2.97E+00	1807	ACACA,CASP8,EIF2A,FASN,GPAT3,HMGCR,IKBKG,IRS1,IRS2,JUN,MAPK8,PPP2R5D,RPTOR,TBC1D1,ULK1
Protein Kinase A Signaling	3.94E+00	1789	ADD1,AKAP11,AKAP12,AKAP13,AKAP9,BRAF,CAMK2D,CAMK2G,CTNNB1,DUSP6,ITPR3,MAP2K2,MAP3K1,MAPK1,MAPK3,NFATC2,PLCB3,PLCD1,PLCH1,PPP1R12A,PRKCA,PTPN12,PTPN13,PTPN3,RAF1
Melatonin Signaling	6.41E+00	1667	ARAF,BRAF,CAMK2D,CAMK2G,MAP2K2,MAPK1,MAPK3,PLCB3,PLCD1,PLCH1,PRKCA,RAF1
IL-12 Signaling and Production in Macrophages	8.15E-01	1667	IKBKG,JUN,MAP2K2,MAPK1,MAPK3,MAPK8,NFATC2,PRKCA,XRCC6
CD27 Signaling in Lymphocytes	3.13E+00	1633	CASP8,IKBKG,JUN,MAP2K2,MAP3K1,MAP3K2,MAPK8
CD40 Signaling	2.07E+00	1633	IKBKG,JUN,MAP2K2,MAPK1,MAPK3,MAPK8
IL-7 Signaling Pathway	1.76E+00	1633	JUN,MAPK1,MAPK3,MET,SOS1,STAT5A
ABRA Signaling Pathway	1.45E+00	1633	ABLIM3,CFL1,DIAPH1,MAPK8,MRTFA,SVIL
VEGF Signaling	1.32E+00	1633	MAP2K2,MAPK1,MAPK3,PRKCA,RAF1,SOS1
Nitric Oxide Signaling in the Cardiovascular System	1	1633	CAV1,ITPR3,MAP2K2,MAPK1,MAPK3,PRKCA
Role of Chondrocytes in Rheumatoid Arthritis Signaling Pathway	7.65E-01	1633	CASP8,JUN,MAPK1,MAPK3,RIPK1,RPTOR
WNT/SHH Axonal Guidance Signaling Pathway	6.90E-01	1633	CAMK2D,CAMK2G,CTNNB1,ITPR3,MAPK8,PRKCA
Multiple Sclerosis Signaling Pathway	2.70E-01	1633	BRAF,CASP8,DUSP6,MAPK1,MAPK3,NFATC2
NUR77 Signaling in T Lymphocytes	0	1633	MAP2K2,MAP3K2,MAPK1,MAPK3,PRKCA,SIN3A
Chemokine Signaling	7.59E+00	1604	CAMK2D,CAMK2G,CFL1,JUN,MAP2K2,MAPK1,MAPK3,MAPK8,MPRIP,PLCB3,PPP1R12A,PPP1R12B,PRKCA,RAF1
ERK/MAPK Signaling	3.67E+00	1604	ARAF,BRAF,DUSP6,ITGB4,MAP2K2,MAPK1,MAPK3,PAK1,PAK4,PLA2G4A,PPP1R12A,PPP2R5D,PRKCA,RAF1,RPS6KA1,SOS1
Huntington's Disease Signaling	1.39E+00	1508	ARFIP2,CASP8,EGFR,HTT,JUN,MAPK1,MAPK3,MAPK8,PLCB3,PRKCA,PSMD11,SIN3A,SOS1
Oxytocin Signaling Pathway	2.43E+00	1.5	ATP2B1,ATP2B4,EGFR,ITPR3,MAPK1,MAPK3,MAPK8,MPRIP,MYO10,PLA2G4A,PLCB3,PPP1R12A,PPP1R12B,PRKCA,RAF1,SOS1
Epithelial Adherens Junction Signaling	6.65E+00	1414	AFDN,ARHGAP35,ARHGEF17,CFL1,CTNNA1,CTNNB1,CTNND1,DIAPH1,EGFR,MET,PAK1,PAK4,PPP2R5D,RACGAP1,STK3,TNS1,WWC1,YAP1
Telomerase Signaling	2.09E+00	1414	ABL1,EGFR,MAP2K2,MAPK1,MAPK3,PPP2R5D,RAF1,SOS1
PI3K/AKT Signaling	1.74E+00	1414	CTNNB1,GAB1,GAB2,IKBKG,ITGB4,MAP2K2,MAPK1,MAPK3,PPP2R5D,RAF1,SOS1
Type II Diabetes Mellitus Signaling	1.68E+00	1414	IKBKG,IRS1,IRS2,ITPR3,MAP3K1,MAPK1,MAPK3,MAPK8,PRKCA
RAR Activation	4.56E-01	1387	CAMK2D,CAMK2G,FNBP1,JUN,MAP3K1,MAPK1,MAPK3,MAPK8,PBRM1,SMARCA2,SORBS3,STAT5A,TNIP1
BER (Base Excision Repair) Pathway	2.23E+00	1342	HUWE1,MAP2K2,MAPK1,MAPK3,NF1
Transcriptional activity of SMAD2/SMAD3:SMAD4 heterotrimer	2.03E+00	1342	MAPK1,MAPK3,NEDD4L,TRIM33,YBX1
Activation of IRF by Cytosolic Pattern Recognition Receptors	1.54E+00	1342	ADAR,IKBKG,JUN,MAPK8,RIPK1
Induction of Apoptosis by HIV1	1.54E+00	1342	CASP8,DAXX,IKBKG,MAPK8,RIPK1
IL-17A Signaling in Airway Cells	1.49E+00	1342	IKBKG,MAP2K2,MAPK1,MAPK3,MAPK8
MSP-RON Signaling in Macrophages Pathway	1.01E+00	1342	GAB2,IKBKG,JUN,MAPK1,MAPK3,SOS1
Sleep REM Signaling Pathway	7.64E-01	1342	CFL1,CHRM4,MAPK1,MAPK3,RPS6KA1
G?s Signaling	6.16E-01	1342	ADD1,BRAF,MAP2K2,MAPK1,MAPK3
Osteoarthritis Pathway	5.39E-01	1342	ANXA2,CASP8,CTNNA1,CTNNB1,ITGB4,MYBBP1A,NAMPT,SIK3
RHOA Signaling	5.27E+00	1155	ABL2,ANLN,ARHGAP35,ARHGEF12,CFL1,KTN1,MPRIP,NEDD4,PI4KA,PKN1,PLD1,PPP1R12A,PPP1R12B,RHPN2
Angiopoietin Signaling	2.40E+00	1134	IKBKG,NCK1,PAK1,PAK4,SOS1,STAT5A,TNIP1
WNT/?-catenin Signaling	1.03E+00	1134	APC,APPL1,CD44,CTNNB1,JUN,MARK2,PPP2R5D,TLE3
Regulation of Actin-based Motility by Rho	3.61E+00	1	ARHGDIA,CFL1,FNBP1,ITGB4,MPRIP,PAK1,PAK4,PI4KA,PPP1R12A,PPP1R12B,WASL
Remodeling of Epithelial Adherens Junctions	2.04E+00	1	APC,CTNNA1,CTNNB1,CTNND1,MET,ZYX
LPS/IL-1 Mediated Inhibition of RXR Function	0	1	JUN,MAP3K1,MAPK8,PAPSS2
Neddylation	0	1	LMO7,LRRC41,PSMD11,PUM2
CLEAR Signaling Pathway	8.60E-01	905	CRTC2,EGFR,ITPR3,MAPK1,MAPK3,MCOLN1,PIP4P1,PPP2R5D,PRKCA,RPTOR,TFEB
HIPPO signaling	3.30E+00	816	CD44,LLGL1,PPP1R12A,PPP2R5D,SCRIB,STK3,TP53BP2,WWC1,YAP1
Mitochondrial Dysfunction	0	816	CAMK2D,CAMK2G,HTT,ITPR3,MAPK8,TOMM22
Dilated Cardiomyopathy Signaling Pathway	2.17E+00	707	CAMK2D,CAMK2G,DSG2,GAB1,ITPR3,LMNA,MAPK1,MAPK3,MYO10,UTRN
Kinetochore Metaphase Signaling Pathway	3.78E+00	632	ARPP19,BUB1,CDC20,CDCA8,CENPC,CENPL,KNL1,PLK1,PPP1R12A,PPP2R5D,SKA3
Role of BRCA1 in DNA Damage Response	2.90E+00	447	BABAM1,CHEK1,MDC1,MSH6,PBRM1,PLK1,SMARCA2,TOPBP1
Gene and protein expression by JAK-STAT signaling after IL-12 stimulation	2.56E+00	447	ANXA2,CFL1,HNRNPA2B1,HNRNPDL,SNRPA1
WNK Renal Signaling Pathway	1.20E+00	447	AMFR,IRS1,IRS2,NEDD4,PRKCA,SLC12A7
BEX2 Signaling Pathway	1.18E+00	447	CTNNB1,JUN,MAP2,MAPK8,PPP2R5D
FXR/RXR Activation	2.56E-01	447	CASP8,FASN,MAPK8,NCK1,SLC4A2
BBSome Signaling Pathway	0	447	CHRM4,GPRC5B,GPRC5C,MAPK1,PLK1
Endocannabinoid Cancer Inhibition Pathway	1.78E+00	333	CASP8,CTNNB1,EIF2A,MAP2K2,MAPK1,MAPK3,RAF1,RPTOR,VIM
Cell Cycle: G2/M DNA Damage Checkpoint Regulation	2.66E+00	0	ABL1,CHEK1,PLK1,RPS6KA1,TOP2B,WEE1
Gap Junction Signaling	2.55E+00	0	CAV1,CTNNB1,CTTN,EGFR,ITPR3,MAP2K2,MAP3K2,MAPK1,MAPK3,MAPK8,PLA2G4A,PLCB3,PLCD1,PLCH1,PRKCA,RAF1,SOS1,YBX3
Actin Nucleation by ARP-WASP Complex	2.48E+00	0	FNBP1,ITGB4,NCK1,PPP1R12A,PPP1R12B,PPP1R12C,SOS1,WASL
Transcriptional Regulation by MECP2	2.19E+00	0	CAMK2D,CAMK2G,HTT,MECP2,MET,SIN3A
CDK5 Signaling	1.94E+00	0	ABL1,MAP2K2,MAPK1,MAPK3,MAPK8,PPP1R12A,PPP2R5D,RAF1
CDX Gastrointestinal Cancer Signaling Pathway	1.36E+00	0	BRAF,CTNNB1,EFNB1,EGFR,IKBKG,JUN,MAP2K2,MAPK1,MAPK3,PNN
Sirtuin Signaling Pathway	1.32E+00	0	ATG16L1,ATG2A,ATG3,CRTC2,DUSP6,JUN,MAPK1,MAPK3,NAMPT,NEDD4,RPTOR,TOMM22,XRCC6
Sumoylation Pathway	1.25E+00	0	ARHGDIA,DAXX,FNBP1,JUN,MAPK8,SERBP1
Adipogenesis pathway	2.97E-01	0	CTNNB1,KAT6A,RPS6KA1,SIN3A
Hematoma Resolution Signaling Pathway	0	0	ANXA1,JUN,LTF,MAPK1,MAPK3,MAPK8
Sertoli Cell-Germ Cell Junction Signaling Pathway (Enhanced)	3.70E+00	-243	AFDN,CLDN12,CTNNA1,CTNNB1,CTNND1,EPS8,FOSL2,JUN,MAP2K2,MAP3K1,MAP3K2,MAPK1,MAPK3,MAPK8,PPP2R5D,WASL,ZYX
Cellular Effects of Sildenafil (Viagra)	0	-258	CASP8,CHRM4,GPRC5B,GPRC5C,JUN,MAPK1,MAPK3,MAPK8,MPRIP,MYO10,NFATC2,PPP1R12A,PPP1R12B,PPP2R5D,PRKD2
Apoptosis Signaling	4.69E+00	-302	ACIN1,CASP8,IKBKG,LMNA,MAP2K2,MAP4K4,MAPK1,MAPK3,MAPK8,PRKCA,RAF1,RPS6KA1
Semaphorin Neuronal Repulsive Signaling Pathway	2.65E+00	-302	ARHGEF12,CD44,CFL1,FARP1,ITGB4,MAP2K2,MPRIP,PAK1,PAK4,PPP1R12A,PPP1R12B
PTEN Regulation	1.33E+00	-378	JUN,MAPK1,MAPK3,MTA1,NEDD4,PSMD11,RPTOR,VAPA
Role of Osteoblasts in Rheumatoid Arthritis Signaling Pathway	0	-447	APC,CTNNB1,MAPK1,MAPK3,STAT5A
Xenobiotic Metabolism PXR Signaling Pathway	0	-447	CAMK2D,CAMK2G,GRIP1,PPP1R12A,PRKCA
Ephrin A Signaling	6.04E+00	-0.5	ARAF,ARHGAP35,ARHGEF16,ARHGEF5,BRAF,CFL1,EGFR,EPHA2,GIT1,MAP2K2,MAPK1,MAPK3,NCK1,PAK1,RAF1,SIPA1L1
Systemic Lupus Erythematosus in T Cell Signaling Pathway	0	-577	CASP8,CD44,DNMT1,FNBP1,JUN,MAP2K2,MAPK1,MAPK3,NFATC2,PPP2R5D,RPTOR,SOS1
AMPK Signaling	1.89E+00	-632	ACACA,CRTC2,FASN,HMGCR,IRS1,IRS2,MAPK1,PBRM1,PPP2R5D,RPTOR,SMARCA2,TBC1D1,ULK1
Chaperone Mediated Autophagy Signaling Pathway	0	-707	CHEK1,DDX3X,EPS8,HTT,MAPK1,NFATC2,PRR5,TPD52
Inhibition of ARE-Mediated mRNA Degradation Pathway	8.45E-01	-816	CNOT2,EDC3,EDC4,MAPK1,MAPK3,PPP2R5D,PSMD11
ROBO SLIT Signaling Pathway	4.47E+00	-832	ABL1,CTNNB1,CTNND1,ENAH,GIT1,JUN,MYO9B,NCK1,NEDD4,PAK1,PAK4,SRGAP2,WASL
Sleep NREM Signaling Pathway	3.61E+00	-905	ARAF,BRAF,CAMK2D,CAMK2G,EGFR,MAP2K2,MAPK1,MAPK3,PRKCA,RAF1,SIK3
Heme signaling	1.45E+00	-1	CHD9,CRTC2,NCOA6,RAI1
GPCR-Mediated Integration of Enteroendocrine Signaling Exemplified by an L Cell	8.61E-01	-1	ITPR3,PLCB3,PLCD1,PLCH1
ISGylation Signaling Pathway	4.93E-01	-1	EIF2A,MAPK8,NEDD4,RPS15
IL-10 Signaling	9.37E-01	-1134	BLVRA,IKBKG,JUN,MAP4K4,MAPK1,MAPK8,STAT5A
Xenobiotic Metabolism CAR Signaling Pathway	5.91E-01	-1134	EGFR,GRIP1,MAP2K2,MAPK1,MAPK3,PPP2R5D,PRKCA
CTLA4 Signaling in Cytotoxic T Lymphocytes	0	-1134	JUN,MAPK1,MAPK3,MAPK8,NCK1,NFATC2,PLD1,PPP2R5D
p53 Signaling	1.34E+00	-1342	CHEK1,CTNNB1,JUN,MAPK8,TOPBP1,TP53BP2
Coronavirus Pathogenesis Pathway	5.63E+00	-1606	ABL1,CASP8,EIF2A,JUN,MAPK1,MAPK3,MAPK8,RIPK1,RPS15,RPS20,RPS21,RPS27,RPS28,RPS4X,RPS6,RPS7,RPS9,SIN3A,ZC3HAV1
RHOGDI Signaling	6.34E+00	-1886	ARHGAP35,ARHGDIA,ARHGEF12,ARHGEF16,ARHGEF17,ARHGEF2,ARHGEF5,CD44,CFL1,FNBP1,GRIP1,ITGB4,MYO10,PAK1,PAK4,PI4KA,PPP1R12A,PPP1R12B,PPP1R12C,PRKCA,WASL
PPAR?/RXR? Activation	4.19E+00	-2309	FASN,IKBKG,IRS1,JUN,MAP2K2,MAP4K4,MAPK1,MAPK3,MAPK8,NCOA6,PLCB3,PLCD1,PLCH1,PRKCA,RAF1,SOS1
PTEN Signaling	1.71E+00	-2828	EGFR,IKBKG,ITGB4,MAP2K2,MAPK1,MAPK3,MAST2,RAF1,SOS1
PPAR Signaling	2.66E+00	-3	IKBKG,JUN,MAP2K2,MAP4K4,MAPK1,MAPK3,RAF1,SOS1,STAT5A
Antioxidant Action of Vitamin C	3.04E+00	-3162	IKBKG,MAPK1,MAPK3,MAPK8,PLA2G4A,PLCB3,PLCD1,PLCH1,PLD1,STAT5A
