## Supplemental Data File S4 for "E-cadherin mechanotransduction activates EGFR-ERK signaling in epithelial cells by inducing ADAM-mediated ligand shedding"

### Sheet: ERK targets
	Tullai et al.	Uhlitz et al.	Amit et al.
ABHD5		X
ADAMTS1			X
AJ420542	X
AK021874	X
AL117595	X
AMOTL2			X
AREG			X
ARL5B		X
ARL6IP2			X
ARPC4			X
ARRDC4		X
ATF3	X		X
ATG4A			X
AXUD1	X
BC017102	X
BCL10			X
BCL3			X
BDNF			X
BHLHB2	X		X
BHLHE40		X
BIRC2			X
BTG2		X	X
C2orf26			X
C2orf34			X
C2orf42		X
C6orf141		X
C8FW	X
C8orf4			X
CA2		X
CARF			X
CAV1	X
CAV2	X
CBX4			X
CCNA1			X
CCND1	X		X
CCNL1			X
CDC27			X
CDC42EP2			X
CDKN1A		X	X
CEBPB			X
CEBPD	X
CHST3			X
CITED2			X
CLCF1			X
CLP	X
COL4A1	X
COPEB	X
COQ10B		X
CORO1C	X
CTGF	X		X
CXCL1			X
CXCL2			X
CYP1B1			X
CYR61	X	X	X
DAG1			X
DAXX			X
DCUN1D4			X
DDX21	X	X
DJ796I17.1	X
DKFZP434B044	X
DKK1	X
DNAJB1		X
DSCR1	X
DTR	X
DUSP1	X	X	X
DUSP2			X
DUSP4			X
DUSP5	X		X
DUSP6	X		X
EDD1			X
EFEMP1	X
EFNB2		X
EGR1	X	X	X
EGR2		X
EGR3	X	X	X
EPHA2	X		X
EPHB4			X
EPLIN	X
ERRFI1		X
ESDN	X
ETS2	X
ETV5		X
F2RL1	X
F3	X		X
FAM57A		X
FAM83G		X
FLG	X
FLJ10718	X
FLJ13391	X
FLJ20285	X
FLJ23548	X
FOS	X	X	X
FOSB	X	X	X
FOSL1			X
FOSL2			X
FOXC1			X
FOXC2			X
FST	X
FXR1			X
GADD45A		X	X
GADD45B	X	X	X
GBP1	X
GDF15			X
GEM	X	X	X
GlyBP			X
GPCR5A			X
GPR50		X
GRO3	X
GTF2B		X
HBEGF		X	X
HES1			X
HIF1A	X
HIVEP2	X
HMGCR	X
HMGCS1	X
HNRPH1			X
HOMER1		X
HSPH1			X
ID1			X
ID4		X
IER2		X	X
IER3	X	X
IER3IP1			X
IER5			X
IET3			X
IL27RA			X
IL6	X		X
IL8			X
INSIG1	X	X
IRS2			X
JAG1			X
JMJ	X
JMJD3			X
JUN			X
JUNB	X	X	X
JUND			X
JUP			X
KCNJ12			X
KDM6B		X
KIAA0020		X
KIAA0469	X
KIAA0992	X
KIAA1053	X
KIAA1577	X
KIAA1858	X
KLF10		X	X
KLF2			X
KLF6			X
KRT8		X
LAT2			X
LDLR	X		X
LIF			X
LOC3			X
LOC57018	X
MAFF			X
MAIL	X
MAK16		X
MAP2K3	X		X
MAP3K14			X
MATK			X
MBNL1			X
MBNL2			X
MCF2L			X
MCL1	X		X
MGC2474			X
MGC5618			X
MOAP1			X
MOSC2			X
MVD			X
MXD1		X
MYBL1	X
NAB2			X
NAGK		X
NARG1			X
NCKAP1			X
NDEL1			X
NDRG1		X
NFIB			X
NFKBIA	X
NIPAL1		X
NKTR			X
NPTX1	X
NPTX2		X
NR4A1	X		X
NR4A2	X		X
NR4A3	X		X
NRARP		X
OGFR			X
PALMD			X
PBEF	X
PDK4		X
PER1			X
PHLDA1			X
PIAS1			X
PILRB			X
PIP5K1A			X
PLAT	X	X
PLAU	X
PLAUR			X
PLOD2	X
PLSCR1			X
PMAIP1	X	X	X
PMM2		X
PPP1R15A		X	X
PRKAR1B			X
PSCD1			X
PSMD12		X
PTGS2			X
PTP4A1	X
PTPN11			X
PUS3			X
RBM14		X
RHOB			X
RIS1	X
RND3		X
RNF122		X
RNF141			X
ROCK2			X
RPS10			X
RPS11			X
RRAD	X
RTVP1	X
RUNX3			X
SAT			X
SBDS		X
SCYA2	X
SCYD1	X
SDC4	X	X
SEC10L1			X
SEC23A			X
SERPINB9		X
SERPINE1			X
SGK	X		X
SHARP	X
SLC20A1	X		X
SLC2A1		X
SLC2A3	X		X
SLC7A5	X
SNAI1			X
SNAI2			X
SNAP25			X
SOD2	X
SPRY2		X
SRF	X
TAGLN
TBL3			X
TFB2M		X
TFPI2	X	X
TGFA			X
TGFB2	X
TIEG	X
TIMP3		X
TIPARP			X
TNFAIP2	X		X
TNFAIP3	X	X
TNFRSF10B			X
TNFRSF12A		X
TRFP			X
TRIB1		X
TRIP-Br2	X
TSC22	X
TUBB	X
TXNIP			X
TXNL4B		X
UBALD2		X
UBE4B			X
UBXD2			X
UGCG	X		X
UTP3		X
VCL	X
VEGF			X
VPS37B			X
YRDC		X
ZC3H12A			X
ZCCHC12			X
ZCSL3			X
ZFP36	X	X	X
ZFP36L1			X
ZFP36L2	X		X
ZNF259			X
ZNF26		X
ZNF295	X		X
ZSWIM6		X
